# Heterotrimeric G proteins regulate planarian regeneration and behavior

**DOI:** 10.1101/2022.03.07.483311

**Authors:** Jennifer E. Jenkins, Rachel H. Roberts-Galbraith

## Abstract

G protein-coupled receptors (GPCRs) play broad roles in development and stem cell biology, but few roles for GPCR signaling in complex tissue regeneration have been uncovered. Planarian flatworms robustly regenerate all tissues and provide a model with which to explore potential functions for GPCR signaling in somatic regeneration and pluripotent stem cell biology. As a first step toward exploring GPCR function in planarians, we investigated downstream signal transducers that work with GPCRs, called heterotrimeric G proteins. Here, we characterized the complete heterotrimeric G protein complement in *Schmidtea mediterranea* for the first time and found that seven heterotrimeric G protein subunits promote regeneration. We further characterized two subunits critical for regeneration, *Gαq1* and *Gβ1-4a*, finding that they promote the late phase of anterior polarity re-establishment, likely through anterior pole-produced Follistatin. Incidentally, we also found that five heterotrimeric G proteins modulate planarian behavior. We further identified a putative serotonin receptor, *gcr052*, that we propose works with *Gβx2* in planarian locomotion, demonstrating the utility of our strategy for identifying relevant GPCRs. Our work provides foundational insight into roles of heterotrimeric G proteins in planarian biology and serves as a useful springboard towards broadening our understanding of GPCR signaling in adult tissue regeneration.
