## Supplementary material for "Heterotrimeric G proteins regulate planarian regeneration and behavior": Supp. Table 1

### Sheet: Het G protein subunit
Gene Name	Gene ID number	Digiworm (Fincher et al. 2018) expression clusters	Detected in stem cells? (Labbé et al. 2012; Fincher et al. 2018; Plass et al. 2018; Zeng et al. 2018)	ISH description	Riboprobe Orientation	RNAi phenotype	Smed contig label/name	1st Associated reference	Top Human BLAST hit (tblastn)	e value	Top Drosophila BLAST hit	e value	Top C. elegans BLAST hit	e value	Top zebrafish BLAST hit	e value	Top Schistosoma mansoni hit	e value	Subunit family on GProtPRED	E value	Potentially more complete contig for this gene	Top human hit	E value	Top Drosophila hit	e value	Top Schistosoma mansoni hit	e value
Smed-Gαi2	dd_Smed_v6_12112_0_1	Neural - 8, 9, 21, 34	No	Dark staining in brain branches and end of pharynx. Parenchymal tail line - light general staining in body.	Antisense (use T3)		Schmidtea mediterranea G protein alpha subunit (Gpas) mRNA, partial cds (Accession # HQ121519)	Brain differentiation is not completely abolished in posteriorized planarians after ectopic Wnt/bcatenin pathway activation	guanine nucleotide binding protein alpha i1 (GNAI1) mRNA	2e-177	guanine nucleotide binding protein alpha subunit (G-o alpha) mRNA	3e-158	GOA-1 (Gi/o) heterotrimeric G protein alpha subunit mRNA	6e-160	guanine nucleotide binding protein (G protein), alpha inhibiting activity polypeptide 1, mRNA	4e-170	gtp-binding protein (I) alpha-2 subunit, gnai2 partial mRNA	4e-157	alpha i/o	6.6e-238
Smed-Gαo3	dd_Smed_v6_13658_0_1	Neural - 32; Parenchymal - 38	Yes	Neural staining, particularly around the outer periphery of brain. Light general staining in body.	Antisense		No name given (just contig number)	Source - Transcriptome assembly (Trinity v2.2.0)	guanine nucleotide binding protein alpha oB (GNAO2) mRNA	2e-71	guanine nucleotide binding protein alpha subunit (G-o alpha) mRNA	2e-78	Caenorhabditis elegans isolate GOA-1 (Gi/o) heterotrimeric G protein alpha subunit mRNA	6e-77	guanine nucleotide binding protein (G protein), alpha activating activity polypeptide O, mRNA	1e-66	trimeric G-protein alpha o subunit mRNA	6e-74	Just G alpha (no family)	4.2e-62
Smed-Gαo1	dd_Smed_v6_1656_0_1	Muscle - 13, 14; Neural - 8, 9, 18, 20, 21, 23, 32, 36; Parenchymal - 38	Yes	Dark staining throughout body (lighter in head than trunk). Parenchymal tail line.	Sense (use Sp6)		Schmidtea mediterranea clone H.55.6h unknown mRNA sequence	The Schmidtea mediterranea database as a molecular resource for studying platyhelminthes, stem cells and regeneration	guanine nucleotide binding protein alpha oA (GNAO1) mRNA	0	guanine nucleotide binding protein alpha subunit (G-o alpha) mRNA	0	Guanine nucleotide-binding protein G(o) subunit alpha (goa-1)	0	guanine nucleotide binding protein (G protein), alpha activating activity polypeptide O, a (gnao1a), mRNA	0	trimeric G-protein alpha o subunit mRNA	0	alpha i/o	6e-271
Smed-Gα-like1	dd_Smed_v6_16751_0_1	No cluster enrichment	Yes	Puncta throughout body on top of general body staining (darker in body than head). Parenchymal tail line.	Antisense		No name given (just contig number)	Source - Transcriptome assembly (Trinity v2.2.0)	No hits (too truncated I think)		No hits		No hits		No hits		No hits		No hits
Smed-Gαi1	dd_Smed_v6_1773_0_1	Cathepsin+ cell - 10; Intestine - 30	Yes	Dark staining in all branches of gut.	Antisense		No name given (just contig number)	Source - Transcriptome assembly (Trinity v2.2.0)	guanine nucleotide binding protein alpha i1 (GNAI1) mRNA	3e-140	G protein alpha i subunit (Galphai), mRNA	5e-132	GOA-1 (Gi/o)heterotrimeric G protein alpha subunit mRNA	1e-128	guanine nucleotide binding protein (G protein), alpha inhibiting activity polypeptide 3, mRNA	4e-137	gtp-binding protein (I) alpha-1subunit, gnai1 partial mRNA	7e-134	Just G alpha (no family)	9.5e-121
Smed-Gαi3	dd_Smed_v6_19937_0_1	No cluster enrichment	Yes	Dark dots around the periphery of the brain (neural expression) and light general body staining.	Antisense		No name given (just contig number)	Source - Transcriptome assembly (Trinity v2.2.0)	guanine nucleotide binding protein alpha i1 (GNAI1) mRNA	6e-162	G protein alpha i subunit (Galphai), mRNA	2e-146	GOA-1 (Gi/o) heterotrimeric G protein alpha subunit mRNA	8e-142	guanine nucleotide binding protein (G protein), alpha inhibiting activity polypeptide 1, mRNA	4e-154	gtp-binding protein (I) alpha-2 subunit, gnai2 partial mRNA	6e-141	Just G alpha (no family)	6.9e-130
Smed-Gα-like2	dd_Smed_v6_21781_0_1	No cluster enrichment	Yes	Faint neural expression	Sense		No name given (just contig number)	Source - Transcriptome assembly (Trinity v2.2.0)	No hits (too truncated I think)		G0 protein alpha subunit homolog; putative gene	4e-06	GOA-1 (Gi/o) heterotrimeric G protein alpha subunit mRNA	2e-06	No hits		trimeric G-protein alpha o subunit partial mRNA	6e-08	No hits
Smed-Gαx1	dd_Smed_v6_22522_0_1	Parenchymal - 12	No	Expression in particular subset of neural cells (racing stripes). Very light body stain (only in trunk with parenchymal tail line).	Antisense		No name given (just contig number)	Source - Transcriptome assembly (Trinity v2.2.0)	guanine nucleotide binding protein, alpha transducing 3, mRNA	8e-45	uncharacterized protein, transcript variant E (CG30054), partial mRNA (top G protein is alphaq 4th on the list e value 6e-44)	1e-44	EGL-30 (Gq) heterotrimeric G protein alpha subunit mRNA	2e-47	G-protein alpha 13a mRNA	3e-45	gtp-binding protein (q) alpha-11 subunit, gna11 partial mRNA	1e-54	Just G alpha (no family)	1.1e-77
Smed-Gα12b	dd_Smed_v6_2931_0_1	Neural - 23	Yes	Dark staining throughout body (lighter in head than trunk). Parenchymal tail line.	Antisense		No name given (just contig number)	Source - Transcriptome assembly (Trinity v2.2.0)	guanine nucleotide binding protein (G protein), alpha 13 (GNA13), mRNA	3e-71	gastrulation-associated protein (cta) mRNA (top G protein is alphaq at 6th on list e value 2e-56)	2e-61	EGL-30 (Gq) heterotrimeric G protein alpha subunit mRNA	2e-59	G-protein alpha 12 mRNA	8e-75	gtp-binding protein alpha subunit, gna partial mRNA	1e-151	Just G alpha (no family)	1.6e-79
Smed-Gα-like3	dd_Smed_v6_32381_0_1	No cluster enrichment	Yes	Neural staining and light staining throughout the body.	Antisense		No name given (just contig number)	Source - Transcriptome assembly (Trinity v2.2.0)	guanine nucleotide binding protein alpha oB (GNAO2) mRNA	2e-17	G protein alpha subunit mRNA	4e-18	GOA-1 (Gi/o) heterotrimeric G protein alpha subunit mRNA	1e-19	guanine nucleotide binding protein (G protein), alpha activating activity polypeptide O, b (gnao1b), mRNA	6e-16	trimeric G-protein alpha o subunit mRNA	3e-21	No hits
Smed-Gαs4	dd_Smed_v6_33116_0_1	Subcluster Neural - 53 (no main cluster enrichment)	Yes	Neural staining (perhaps some puncta around the brain) and light staining throughout body. Parenchymal tail line.	Sense		No name given (just contig number)	Source - Transcriptome assembly (Trinity v2.2.0)	guanine nucleotide binding protein alpha s short (GNASS) mRNA	1e-57	G protein alpha s subunit (Galphas), transcript variant C, mRNA	1e-55	GSA-1 (Gs) heterotrimeric G protein alpha subunit mRNA	4e-57	GNAS complex locus mRNA	3e-54	Guanine nucleotide-binding protein G(s) subunit alpha	2e-54	Just G alpha (no family)	1.7e-74
Smed-Gαq1	dd_Smed_v6_3755_0_1	Muscle - 13, 14; Neural - 8, 9, 18, 20, 21, 23, 33	Yes	Very dark staining in eyespots, dark staining in the central nervous system/brain branches, and light staining throughout body.	Antisense	Highly significant regeneration defects (most seen in head/brain). Slower movement. Decreased epidermal integrity.	No name given (just contig number)	Source - Transcriptome assembly (Trinity v2.2.0)	G alpha q protein mRNA	0	G protein alpha q subunit (Galphaq), transcript variant G, mRNA	4e-176	EGL-30 (Gq) heterotrimeric G protein alpha subunit mRNA	1e-177	guanine nucleotide binding protein (G protein), q polypeptide (gnaq), mRNA	4e-174	gtp-binding protein (q) alpha-11 subunit, gna11 partial mRNA	0	alpha q/11	1.2e-284
Smed-Gαs3	dd_Smed_v6_4493_0_1	Neural - 23	Yes	No staining detected	Sense		No name given (just contig number) *Putative chimera!	Source - Transcriptome assembly (Trinity v2.2.0)	guanine nucleotide binding protein alpha olf (GNAL) mRNA	2e-61	G protein alpha s subunit (Galphas), transcript variant C, mRNA	4e-59	GSA-1 (Gs) heterotrimeric G protein alpha subunit mRNA	5e-64	guanine nucleotide binding protein (G protein), alpha activating activity polypeptide, olfactory type (gnal), mRNA	2e-62	gtp-binding protein alpha subunit partial mRNA	2e-81	Just G alpha (no family)	9e-90
Smed-Gαi4	dd_Smed_v6_47050_0_1	Says that there's no cluster enrichment, but it looks very enriched in neural cluster 21	No	Light puncta around the periphery of the brain.	Antisense		No name given (just contig number)	Source - Transcriptome assembly (Trinity v2.2.0)	guanine nucleotide binding protein alpha i2 (GNAI2) mRNA	1e-29	G protein alpha i subunit (Galphai), mRNA	5e-30	Guanine nucleotide-binding protein alpha-16 subunit (gpa-16), partial mRNA	1e-24	guanine nucleotide binding protein (G protein), alpha inhibiting activity polypeptide 2b (gnai2b), mRNA	3e-29			Just G alpha (no family)	6.3e-20	uc_Smed_v2_Contig38402
Smed-Gαq2	dd_Smed_v6_5082_0_1	Cathepsin+ cell - 10, 15, 17, 28; Neural - 21	Yes	Expression in CNS, with particular enrichment at the ends of brain branches	Antisense	Significant defects in head/brain regeneration.	No name given (just contig number)	Source - Transcriptome assembly (Trinity v2.2.0)	G alpha q mRNA, 5' end of cds	2e-159	G protein alpha q subunit (Galphaq), transcript variant G, mRNA	6e-152	EGL-30 (Gq) heterotrimeric G protein alpha subunit mRNA	3e-155	guanine nucleotide binding protein (G protein), alpha 11 (Gq class), mRNA	1e-152			Just G alpha (no family)	3.5e-127
Smed-Gαs1	dd_Smed_v6_6167_0_1	Neural - 8, 33	Yes	Staining in the central nervous system/brain branches. Light staining in lower part of body.	Antisense	Relaxed paralysis - sometimes will lay on dorsal side without righting orientation. Significant defects in whole body regeneration.	EST: AY066452.1, clone HB.3.10f unknown mRNA sequence	The Schmidtea mediterranea database as a molecular resource for studying platyhelminthes, stem cells and regeneration	mRNA for guanine nucleotide binding protein (GNAS), alpha stimulating activity polypeptide 1 isoform b variant, clone: FCC129A01	0	G protein alpha s subunit (Galphas), transcript variant E, mRNA	0	GSA-1 (Gs) heterotrimeric G protein alpha subunit mRNA	3e-170	guanine nucleotide binding protein (G protein), alpha activating activity (alphaS) polypeptide, olfactory type 2 (gnal2), mRNA	0			alpha s	3.2e-257
Smed-Gα-like4	dd_Smed_v6_65197_0_1	Says that there's no cluster enrichment, but it looks very enriched in neural cluster 9	Yes	No staining detected	Sense		No name given (just contig number)	Source - Transcriptome assembly (Trinity v2.2.0)	GNAI2, guanine nucleotide binding protein (G protein), alpha inhibiting activity polypeptide 2; complete cds	6e-69	G protein alpha i subunit (Galphai), mRNA	5e-61	GPA-16 heterotrimeric G protein alpha subunit mRNA	2e-61	guanine nucleotide binding protein (G protein), alpha inhibiting activity polypeptide 2b (gnai2b), mRNA	6e-66			Just G alpha (no family)	6.3e-54
Smed-Gα-like5	dd_Smed_v6_77832_0_1	No cluster enrichment (neural 9)	No	Dark staining throughout body (lighter in head than trunk).	Sense		No name given (just contig number)	Source - Transcriptome assembly (Trinity v2.2.0)	guanine nucleotide binding protein alpha i2 (GNAI2) mRNA	4e-17	G protein alpha q subunit (Galphaq), transcript variant G, mRNA	7e-18	Uncharacterized protein (egl-30 Gq), mRNA	1e-18	guanine nucleotide binding protein (G protein), alpha inhibiting activity polypeptide 2, like, mRNA	3e-16			Just G alpha (no family)	1.3e-29
Smed-Gα-like6	dd_Smed_v6_82535_0_1	Subcluster Neural - 40 (no main cluster enrichment - but looks like neural 9)	Yes	Staining in the brain branches and end of pharynx. Light staining in the lower part of the body.	Antisense	Significant defects in head/brain regeneration.	No name given (just contig number)	Source - Transcriptome assembly (Trinity v2.2.0)	guanine nucleotide binding protein (G protein), alpha inhibiting activity polypeptide 1 mRNA	2e-08	G protein alpha q subunit (Galphaq), transcript variant D, mRNA	0.003	GPA-7 heterotrimeric G protein alpha subunit mRNA	1e-06	guanine nucleotide binding protein (G protein), alpha inhibiting activity polypeptide 2, like, mRNA	8e-08			No hits
Smed-Gα12a	dd_Smed_v6_8947_0_1	No cluster enrichment	Yes	Staining throughout body (lighter in head than trunk). Random, sparse puncta.	Antisense		No name given (just contig number)	Source - Transcriptome assembly (Trinity v2.2.0)	guanine nucleotide binding protein alpha 13 (GNA13) mRNA	9e-69	gastrulation-associated protein (cta) mRNA (top G protein is alphaq at 6th on list e value 2e-47)	4e-53	GPA-12 heterotrimeric G protein alpha subunit mRNA	2e-58	G-protein alpha 13a mRNA	2e-73			Just G alpha (no family)	7.2e-80
Smed-Gαs2	dd_Smed_v6_9665_0_1	Subcluster Neural - 21, 31 (no main cluster enrichment)	Yes	Enrichment around the edges of the brain, particularly in between the lobes. Uneven expression throughout the body (appears to be random puncta)	Antisense	Inch worming. Significant defects in head/brain regeneration.	No name given (just contig number)	Source - Transcriptome assembly (Trinity v2.2.0)	guanine nucleotide binding protein alpha olf (GNAL) mRNA	3e-143	G protein alpha s subunit (Galphas), transcript variant C, mRNA	1e-140	GSA-1 heterotrimeric G protein alpha subunit mRNA	1e-129	GNAS complex locus mRNA	2e-140			alpha s	6e-192
Smed-Gαo2	dd_Smed_v6_9715_0_1	Cathepsin+ cell: 28 (subcluster muscle 11)	Yes	Staining around the periphery of the brain. Random puncta in the body, particularly in head. Parenchymal tail line	Antisense	Significant defects in head/brain regeneration.	No name given (just contig number)	Source - Transcriptome assembly (Trinity v2.2.0)	guanine nucleotide binding protein alpha oA (GNAO1) mRNA	1e-173	guanine nucleotide binding protein alpha subunit (G-o alpha) mRNA	2e-179	GOA-1 heterotrimeric G protein alpha subunit mRNA	4e-178	guanine nucleotide binding protein (G protein), alpha activating activity polypeptide O, mRNA	3e-169			Just G alpha (no family)	1.8e-131
Smed-Gα-like7	dd_Smed_v6_1635_0_1	Muscle - 13, 14; Neural - 8, 9, 20; Pharynx - 37	Yes	Dark staining throughout body (lighter in head than trunk). Parenchymal tail line.	Antisense		No name given (just contig number)	Source - Transcriptome assembly (Trinity v2.2.0)	No hits (too truncated I think)		No hits found		No hits found		No hits				No hits
Smed-Gα-like8	dd_Smed_v6_23262_0_1	No cluster enrichment	Yes	Faint neural expression	Antisense		No name given (just contig number)	Source - Transcriptome assembly (Trinity v2.2.0)	guanine nucleotide binding protein alpha oB (GNAO2) mRNA	9e-22	guanine nucleotide binding protein alpha subunit (G-o alpha) mRNA	1e-23	GOA-1 heterotrimeric G protein alpha subunit mRNA	2e-23	guanine nucleotide binding protein (G protein), alpha activating activity polypeptide O, a (gnao1a),	3e-19			No hits
Smed-Gα-like9	dd_Smed_v6_86418_0_1	No cluster enrichment	No	Faint neural expression. Light puncta in the body.	Antisense		No name given (just contig number)	Source - Transcriptome assembly (Trinity v2.2.0)	guanine nucleotide binding protein alpha oB (GNAO2) mRNA	2e-19	G protein alpha subunit mRNA	3e-18	GOA-1 heterotrimeric G protein alpha subunit mRNA	8e-21	guanine nucleotide binding protein (G protein), alpha activating activity polypeptide O, a (gnao1a)	3e-18			No hits
Smed-Gα-like10	dd_Smed_v6_94774_0_1	No cluster enrichment	Yes	Dark staining in the pharynx, staining in the brain and ventral nerve cords, and light staining throughout the body.	Antisense		No name given (just contig number)	Source - Transcriptome assembly (Trinity v2.2.0)	No hits (too truncated I think)		No hits		No hits		No hits				No hits
Smed-Gγ-like1	dd_Smed_v6_1090_0_1	Cathepsin+ cell - 10, 17, 28, 41; Intestine - 30	Yes	Dark staining in all branches of gut.	Antisense		No name given (just contig number)	Source - Transcriptome assembly (Trinity v2.2.0)	No hits		Not hits		No hits						No hits
Smed-Gγ-like2	dd_Smed_v6_1191_0_1	Parenchymal - 12 (Smedwi-1 cells 5, 6, 7, 12 subcluster)	Yes	Light staining throughout body (lighter in head than in trunk). Parencyhymal tail line.	Antisense		No name given (just contig number)	Source - Transcriptome assembly (Trinity v2.2.0)	No hits		No hits		No hits						No hits
Smed-Gγ-like3	dd_Smed_v6_1237_0_1	Cathepsin+ cell - 15, 39, 41; Muscle - 13, 14, 16; Neural - 1, 8, 9, 18, 20, 21, 32, 33, 34; Protonephridia - 26, 29	Yes	Dark staining in the brain/brain branches. Light staining in the ventral nerve cords, end of pharynx, and puncta throughout the body.	Sense		No name given (just contig number)	Source - Transcriptome assembly (Trinity v2.2.0)	guanine nucleotide binding protein (G protein), gamma 11 mRNA	3e-07	G protein gamma 1 (Ggamma1), transcript variant B, mRNA	4e-15	No hits						No hits
Smed-Gγ-like4	dd_Smed_v6_2571_0_1	Cathepsin+ cell - 4, 15; Epidermal - 2, 3, 35; Intestine - 6; Muscle - 7; Protonephridia - 26	Yes	Dark staining in small subset of cells in the central region of the brain (tiara-like). Light staining throughout the body.	Sense		No name given (just contig number)	Source - Transcriptome assembly (Trinity v2.2.0)	No hits		No hits		No hits						No hits
Smed-Gγ-like5	dd_Smed_v6_2883_0_1	Neural - 1; Protonephridia - 26 (subclusters Muscle 5, Neural 6, and Smedwi-1 cells 5, 6, 7, 11, 12, 14, 21	Yes	Ubiquitous	Antisense		No name given (just contig number)	Source - Transcriptome assembly (Trinity v2.2.0)	guanine nucleotide binding protein gamma 12 (GNG12) mRNA	1e-10	No hits		heterotrimeric G protein gamma subunit 1 (gpc-1) mRNA	0.008					No hits
Smed-Gβ5	dd_Smed_v6_10481_0_1	Neural - 8, 9, 21	Yes	Puncta throughout the body and enrichment in the eyespots. Dark staining in body (lighter in head) and parenchymal tail line	Antisense		No name given (just contig number)	Source - Transcriptome assembly (Trinity v2.2.0)	guanine nucleotide binding protein beta 5 (GNB5) mRNA	2e-164	Gbeta5 (Gbeta5), mRNA	5e-168	heterotrimeric G protein beta subunit 2 (gpb-2) mRNA	9e-163	guanine nucleotide binding protein (G protein), beta 5a (gnb5a), mRNA	5e-162	guanine nucleotide-binding protein beta 5 (G protein beta5) partial mRNA	0	G beta family	9.2e-183
Smed-Gβ1-4a	dd_Smed_v6_1184_0_1	Muscle - 14; Neural - 1, 8, 9, 18, 20, 21, 33	Yes	Dark staining in the brain/brain branches, ventral nerve cords, end of the pharynx, and throughout the body.	Sense	Highly significant regeneration defects in head. Notched tail blastemas. Faster movement. Decreased epidermal integrity and lysis/death after long-term KD	No name given (just contig number)	Source - Transcriptome assembly (Trinity v2.2.0)	G protein subunit beta 4 (GNB4), mRNA	0	G protein beta-subunit 13F (beta-1 subunit like), transcript variant A, mRNA	0	Guanine nucleotide-binding protein subunit beta-1 (gpb-1), mRNA	0	guanine nucleotide binding protein (G protein), beta polypeptide 1, like, mRNA	0	g-protein, beta subunit partial mRNA	0	G beta family	3.1e-247
Smed-Gβ1-4b	dd_Smed_v6_1615_0_1	Muscle - 14; Neural - 8, 9, 18, 20, 21	Yes	Dark ubiquitous	Sense		No name given (just contig number)	Source - Transcriptome assembly (Trinity v2.2.0)	G protein subunit beta 4 (GNB4), mRNA	0	G protein beta-subunit 13F (Gbeta13F), transcript variant A, mRNA	0	heterotrimeric G protein beta subunit 1 (gpb-1) mRNA	0	guanine nucleotide binding protein (G protein), beta polypeptide 1, like, mRNA	0	g-protein, beta subunit partial mRNA	0	G beta family	8.3e-242
2866 not likely a G protein		No cluster enrichment		Staining around the periphery of brain and throughout the body.	Sense		mRNA: KP409165.1, WDR5 mRNA - complete cds	Set1/Ezh2-dependent me3K4/me3K27 H3 bivalent domain mechanism regulates adult stem cell function and regeneration process in planarian (unpublished)	CAMK1 mRNA for calcium/calmodulin-dependent protein kinase I, complete cds	3e-44	uncharacterized protein, transcript variant C (CG17528), mRNA	3e-42	calcium/calmodulin-dependent protein kinase 1 mRNA	3e-44	doublecortin-like kinase 2, mRNA	7e-47	calcium/calmodulin-dependent protein kinase partial mRNA	3e-42	No hits
Smed-Gβx3	dd_Smed_v6_2872_0_1	Muscle - 13, 14; Neural - 1, 8, 9, 18, 20, 21	Yes	Ubiquitous	Antisense		EST:AY967669.1, clone NBE.7.02G mRNA sequence	Identification of genes needed for regeneration, stem cell function, and tissue homeostasis by systematic gene perturbation in planaria	guanine nucleotide binding protein beta subunit 4 (GNB4) mRNA	1e-105	G protein beta-subunit 13F (Gbeta13F), transcript variant G, mRNA	2e-103	heterotrimeric G protein beta subunit 1 (gpb-1) mRNA	5e-107	guanine nucleotide binding protein (G protein), beta polypeptide 1, like, mRNA	1e-104	guanine nucleotide-binding protein beta 1, 4 (G protein beta1, 4) partial mRNA	2e-141	G beta family	1.8e-131
Smed-Gβ1-4c	dd_Smed_v6_31894_0_1	Neural - 21	No	Enrichment at the ends of the brain branches. Light body staining and parenchymal tail line.	Sense		No name given (just contig number)	Source - Transcriptome assembly (Trinity v2.2.0)	guanine nucleotide binding protein beta subunit 4 (GNB4) mRNA	3e-168	G protein beta-subunit 13F (Gbeta13F), transcript variant A	3e-164	heterotrimeric G protein beta subunit 1 (gpb-1) mRNA	3e-174	guanine nucleotide binding protein (G protein), beta polypeptide 1, like, mRNA	2e-170	g-protein, beta subunit partial mRNA	1e-168	G beta family	1.2e-193
Smed-Gβx2	dd_Smed_v6_3309_0_1	Intestine - 30; Neural - 8, 9, 18; Pharynx - 27, 37	Yes	Enrichment in the intestine and dark staining throughout the body	Antisense	Inch worming	EST:AY067666.1, clone H.109.9c unknown mRNA sequence	The Schmidtea mediterranea database as a molecular resource for studying platyhelminthes, stem cells and regeneration	guanine nucleotide binding protein beta subunit 4 (GNB4) mRNA	7e-109	G protein beta-subunit 13F (Gbeta13F), transcript variant G, mRNA	3e-105	heterotrimeric G protein beta subunit 1 (gpb-1) mRNA	4e-111	guanine nucleotide binding protein (G protein), beta polypeptide 1, like, mRNA	7e-109	guanine nucleotide-binding protein beta 1, 4 (G protein beta1, 4) partial mRNA	3e-148	G beta family	5.4e-132
Smed-Gβx1	dd_Smed_v6_7509_0_1	No cluster enrichment	Yes	Faint neural expression	Antisense		No name given (just contig number)	Source - Transcriptome assembly (Trinity v2.2.0)	guanine nucleotide binding protein beta 1 (GNB1) mRNA, complete cds	7e-37	G protein beta-subunit 13F (Gbeta13F), transcript variant G, mRNA	4e-35	heterotrimeric G protein beta subunit 1 (gpb-1) mRNA	3e-38	guanine nucleotide binding protein (G protein), beta polypeptide 1, like, mRNA	1e-36	g-protein, beta subunit partial mRNA	5e-39	No hits (appears truncated)		ox_Smed_v2_09857	guanine nucleotide binding protein beta 2 (GNB2) mRNA	1e-145	G protein beta-subunit 13F (Gbeta13F), transcript variant G, mRNA	4e-138	putative g-protein, beta subunit partial mRNA	1e-151

### Sheet: RGS predicted 
Contigs found searching planmine with RGS Pfam domain PF00615
dd_Smed_v6_11778_0_1
dd_Smed_v6_13857_0_1
dd_Smed_v6_15338_0_1
dd_Smed_v6_1891_0_1
dd_Smed_v6_23246_0_1
dd_Smed_v6_27074_0_1
dd_Smed_v6_3873_0_1
dd_Smed_v6_4243_0_1
dd_Smed_v6_4578_0_1
dd_Smed_v6_4900_0_1
dd_Smed_v6_5311_0_1
dd_Smed_v6_5531_0_1
dd_Smed_v6_5751_0_1
dd_Smed_v6_5929_0_1
dd_Smed_v6_6480_0_1
dd_Smed_v6_6384_0_1
dd_Smed_v6_76653_0_1
dd_Smed_v6_8463_0_1
dd_Smed_v6_8787_0_1
dd_Smed_v6_8648_0_1
dd_Smed_v6_8801_0_1
dd_Smed_v6_8877_0_1
