## Supplementary material for "Heterotrimeric G proteins regulate planarian regeneration and behavior": Supp. Table 2

### Sheet: Sheet1
Dresden contig	Assigned name	Behavior phenotype after amputation	Behavior phenotype intact short term	Enhanced with long term RNAi?	Regeneration phenotype?
_6167_	Gαs1	Relaxed paralysis - failure to right itself after being put on dorsal side. Occasional food retention.	Very slow movement	Yes, paralysis almost as severe as after amp	Modestly significant in head and tail regeneration
_9665_	Gαs2	Long and stretchy/inching	Same inching as seen after amp	Not noticeably, appears to remain the same	Modestly significant in head regeneration
_3309_	Gβx2	Long and stretchy/inching	Same inching seen as after amp	Not noticeably, appears to remain the same	Not significant
_3755_	Gαq1	Slower + reduced movement	Slight reduction in severity (still slower)	Yes, animals begin barely moving in real time (only can see labored inching 20X speed playback)	Highly significant head regeneration and modestly in tail regeneration and morphology
_1184_	Gβ1-4a	Appears hyperactive by eye, occasional inching but not the main mech of movement	Appears to move faster	Behavior gets to post-amp level then plateaus. Animal health plummets after long term.	Highly significant head regeneration and regenerating tail morphology
_5082_	Gαq2	None detected			Modestly significant head regeneration
_82535_	Gα-like6	None detected			Modestly significant head regeneration
_9715_	Gαo2	None detected			Modestly significant head regeneration
